# Editing Efficiency Across Crop Families: A Systematic Review and Meta-Analysis of CRISPR/SpCas9 Knockout Outcomes in Cucurbitaceae, Brassicaceae, Solanaceae and Poaceae

**DOI:** 10.64898/2026.07.03.736175

**Authors:** Yemisi O. Olagunju, Mobolaji T. Oladunjoye

## Abstract

Reported CRISPR/SpCas9 editing efficiencies in crops span 0–100%, but no quantitative synthesis has separated taxonomic family from delivery method, ploidy, clustering or publication bias. This meta-analysis estimated pooled per-T0-line editing efficiency across Cucurbitaceae, Brassicaceae, Solanaceae and Poaceae, and tested whether family is an independent moderator after adjustment for delivery and ploidy. A PRISMA 2020 systematic review identified peer-reviewed studies using SpCas9 with extractable per-line T0 edit counts; data were extracted independently by two reviewers, with inter-rater agreement reported. Logit proportions were synthesised with a binomial-normal generalised linear mixed model, and the family-as-moderator hypothesis was tested by a small-sample CR2 cluster-robust F-test on a three-level model with study-level clustering. Publication bias was assessed by Egger’s regression and trim-and-fill. Twenty-two studies contributed 172 per-line effect sizes (Cucurbitaceae k=14, Brassicaceae k=20, Solanaceae k=68, Poaceae k=70). Pooled editing efficiency was 61.8% (95% CI 54.5–68.6%) with I²=93.4% (τ²=3.21) and a 95% prediction interval of approximately 5–98%. Per-family estimates ranged from 47.8% (Poaceae) to 73.8% (Brassicaceae); the univariate Q test was significant (p=0.0016), but family did not survive cluster-robust adjustment (F=0.73, p=0.63). Intraclass correlation placed 64.4% of variance at the study level, and Solanaceae remained dominated by a single study (58/68 rows). Funnel asymmetry was severe (Egger p<0.0001), and trim-and-fill reduced the bias-adjusted estimate to 45.2% (95% CI 39.0–51.5%). Apparent crop-family differences dissolve once within-study clustering and methodological covariates are accounted for; the bias-adjusted pooled estimate is closer to 45% than to 62%, and reported editing efficiencies reflect study-level factors more than taxonomic family.

**Key Message:** Apparent between-family differences in CRISPR/SpCas9 editing efficiency across four crop families reflect within-study clustering and publication bias, not intrinsic biology; family is not an independent moderator after cluster-robust adjustment.
