## Supplementary material for "Editing Efficiency Across Crop Families: A Systematic Review and Meta-Analysis of CRISPR/SpCas9 Knockout Outcomes in Cucurbitaceae, Brassicaceae, Solanaceae and Poaceae": https://osf.io/vgf5u/files/7dskc

### Sheet: RoB scoring
Supplementary File S7: Risk-of-bias scoring matrix
Six-domain rubric scored across the 23 included studies. Template for completion by R2 (Dr Y.O. Olagunju) before submission.
Study ID	First author / year	Family	D1: Reporting completeness (per-line counts traceable to numerator/denominator)	D2: Selection of effect sizes (all sgRNA / construct outcomes reported, not only positives)	D3: Detection assay rigour (orthogonal confirmation, sensitivity to mosaicism)	D4: Generation clarity (T0 vs T1 explicitly distinguished)	D5: Statistical handling (zero counts not censored, denominators stated)	D6: Conflicts of interest (funding sources and patent declarations)
S001	Tian 2017	Cucurbitaceae
S002	Hooghvorst 2019	Cucurbitaceae
S003	Pan 2022	Cucurbitaceae
S005	Wang 2024	Cucurbitaceae
S006	Xin 2022	Cucurbitaceae
S007	Feng 2021	Cucurbitaceae
S009	Yang H 2017	Brassicaceae
S010	Ma C 2019	Brassicaceae
S013	Yang Y 2018	Brassicaceae
S014	Zheng 2020	Brassicaceae
S015	Brooks 2014	Solanaceae
S016	Pan 2016	Solanaceae
S017	Zhang N 2019	Solanaceae
S018	Gonzalez 2021	Solanaceae
S004	Howells 2018	Poaceae
S019	Gasparis 2018	Poaceae
S022	Ma X 2015	Poaceae
S023	Zhang H 2014	Poaceae
S024	Char 2017	Poaceae
S025	Lee 2019	Poaceae
S026	Zhang Z 2019	Poaceae
S027	Lawrenson 2024	Poaceae
S028	Milner 2024	Poaceae
Scoring legend:
L	Low risk — the criterion is unambiguously met as judged from the source paper.
S	Some concerns — the criterion is partially met or the source is ambiguous.
H	High risk — the criterion is not met or there is positive evidence against it.
NA	Not applicable — the domain does not apply to this study (rare; document in justification column).
